# Purging of highly deleterious alleles through an extreme bottleneck

**DOI:** 10.1101/2024.07.23.602943

**Authors:** Oliver P. Stuart, Rohan Cleave, Kate Pearce, Michael J.L. Magrath, Alexander S. Mikheyev

## Abstract

Transitions to captivity often produce population bottlenecks. On one hand, bottlenecks increase inbreeding and decrease effective population size, thus increasing extinction risk. On the other, elevated homozygosity associated with extreme bottlenecks may purge deleterious alleles. Previous studies of purging in captive breeding programs have focused on phenotypic measurements and may be confounded with environmental effects. We test the ability of natural selection to purge deleterious alleles following an extreme population bottleneck by analysing patterns of genetic diversity in wild and captive-bred populations of the Lord Howe Island stick insect (*Dryococelus australis*). *Dryococelus australis* has been bred in captivity for two decades, having passed through an extreme bottleneck – only two mating pairs with few new additions since then. The magnitude of the bottleneck, together with the fact that each female lays hundreds of eggs most of which are not recruited, set up nearly ideal conditions for the purging of deleterious alleles. As expected, captive-bred individuals had a greater number of long runs-of-homozygosity compared to wild individuals, implying strong inbreeding in captivity which would facilitate purging in the homozygous regions. Stop-codon and frameshift alleles were preferentially depleted in captivity compared to other alleles, in coding and non-coding regions. The more deleterious an allele was predicted to be, the more likely it was found outside of runs-of-homozygosity, implying that inbreeding events facilitate the expression and thus removal of deleterious alleles, even after such an extreme bottleneck and under the benign conditions of captivity. These data show that extreme inbreeding has likely decreased the deleterious mutation load of the stick insects, though loss of genetic diversity may make future adaptation more difficult.
