## Supplementary Tables for "Purging of highly deleterious alleles through an extreme bottleneck"

### Sheet: STable1
Supplementary Table 1. Summary of sequencing results. “Unique Reads Mapped” refers to the number of reads remaining after mapping and removing PCR duplicates.
Sample	BioSample Accession	SRA Accession	Sex	Group	Raw Reads	Unique Reads Mapped	Mean Autosome Depth	Mean X Depth	X:Autosome Ratio	Sample Included
C01211	SAMN38031792	SRR29427952	F	Hybrid	108798725	97,100,700 (89.25 %)	3.78	4.12	1.09	Y
C01216	SAMN41984881	SRR29493496	F	Hybrid	23453274	19,423,667 (82.82 %)	0.61	0.66	1.08	N
C01217	SAMN41984882	SRR29493495	M	Hybrid	110346406	98,054,023 (88.86 %)	3.97	2.09	0.53	Y
C01220	SAMN38031795	SRR29427943	F	Hybrid	93785026	84,519,271 (90.12 %)	3.32	3.58	1.08	Y
C01224	SAMN38031799	SRR29427940	F	Hybrid	110228790	98,068,637 (88.97 %)	3.85	4.19	1.09	Y
C01225	SAMN41984884	SRR29493493	M	Hybrid	173582608	150,805,137 (86.88 %)	6.03	3.14	0.52	Y
C01230	SAMN38031802	SRR29427938	M	Hybrid	123624381	109,720,697 (88.75 %)	4.49	2.4	0.54	Y
C01233	SAMN38031805	SRR29427949	F	Hybrid	6211092	5,233,940 (84.27 %)	0.1	0.1	1.06	N
C01234	SAMN38031806	SRR29427948	M	Hybrid	109942979	98,487,900 (89.58 %)	4.03	2.15	0.53	Y
C10223	SAMN38031808	SRR29427946	M	Hybrid	94819855	81,439,369 (85.89 %)	3.15	1.68	0.53	Y
C01210	SAMN38031791	SRR29427953	M	Captive	107469548	96,493,722 (89.79 %)	3.94	2.1	0.53	Y
C01213	SAMN38031793	SRR29427945	F	Captive	82662664	72,723,366 (87.98 %)	2.73	2.87	1.05	Y
C01215	SAMN41984880	SRR29493497	M	Captive	121875159	106,789,665 (87.62 %)	4.33	2.31	0.53	Y
C01218	SAMN41984883	SRR29493494	F	Captive	10123588	8,442,861 (83.4 %)	0.2	0.21	1.08	N
C01219	SAMN38031794	SRR29427944	M	Captive	119790520	106,671,457 (89.05 %)	4.36	2.3	0.53	Y
C01222	SAMN38031797	SRR29427942	F	Captive	118622317	103,531,967 (87.28 %)	3.93	4.34	1.11	Y
C01223	SAMN38031798	SRR29427941	M	Captive	92792091	83,204,203 (89.67 %)	3.36	1.77	0.53	Y
C01226	SAMN41984885	SRR29493492	F	Captive	7671058	6,245,608 (81.42 %)	0.09	0.09	1.07	N
C01227	SAMN38031800	SRR29427939	M	Captive	83204868	72,922,601 (87.64 %)	2.88	1.51	0.52	Y
C01231	SAMN38031803	SRR29427951	F	Captive	119207772	106,746,903 (89.55 %)	4.16	4.4	1.06	Y
C01232	SAMN38031804	SRR29427950	M	Captive	109478165	98,343,961 (89.83 %)	4.05	2.19	0.54	Y
C10133	SAMN38031807	SRR29427947	F	Captive	19509039	16,684,507 (85.52 %)	0.52	0.55	1.06	N
PAUL4	SAMN41984886	SRR29493491	M	Wild	58315368	50,737,133 (87 %)	1.82	0.94	0.52	Y
VAN2	SAMN41984887	SRR29493490	F	Wild	60989356	54,774,787 (89.81 %)	2.1	2.2	1.04	Y
PAUL4 (High-Coverage)	SAMN41984886	SRR29493489	M	Wild	809439612	641,826,968 (70.29 %)	20.45	10.68	0.52	Y

### Sheet: STable2
Supplementary Table 2. Published estimates of genome-wide heterozygosity derived from whole-genome sequencing.
Species	Common_Name	Clade	Observed_H	Source	DOI
Urocoryon_littoralis_San_Nicolas	Island_fox	Chordata	1.4e-05	Robinson_2016	10.1016/j.cub.2016.02.062
Urocoryon_littoralis_San_Nicolas	Island_fox	Chordata	1.9e-05	Robinson_2016	10.1016/j.cub.2016.02.062
Urocoryon_littoralis_San_Miguel	Island_fox	Chordata	0.000113	Robinson_2016	10.1016/j.cub.2016.02.062
Lipotes_vexillifer	Baiji	Chordata	0.000121	Zhou_2013	10.1038/ncomms3708
Urocoryon_littoralis_San_Clemente	Island_fox	Chordata	0.000125	Robinson_2016	10.1016/j.cub.2016.02.062
Urocoryon_littoralis_San_Cruz	Island_fox	Chordata	0.000189	Robinson_2016	10.1016/j.cub.2016.02.062
Acinonyx_jubatus	Cheetah	Chordata	0.0002	Dobrynin_2015	10.1186/s13059-015-0837-4
Urocoryon_littoralis_San Rosa	Island_fox	Chordata	0.000219	Robinson_2016	10.1016/j.cub.2016.02.062
Panthera_uncia	Snow_leopard	Chordata	0.000230595	Cho_2013	10.1038/ncomms3433
Sarcophilus_harrisii	Tasmanian_devil	Chordata	0.000320457	Miller_2011	10.1073/pnas.1102838108
Haliaeetus_albicilla	White-tailed_eagle	Chordata	0.0004	Li_2014	10.1186/s13059-014-0557-1
Urocoryon_littoralis_San_Catalina	Island_fox	Chordata	0.000408	Robinson_2016	10.1016/j.cub.2016.02.062
Strigops_habroptilus	Kakapo	Chordata	0.000411669	Dussex_2021	10.1016/j.xgen.2021.100002
Strigops_habroptilus	Kakapo	Chordata	0.000415559	Dussex_2021	10.1016/j.xgen.2021.100002
Strigops_habroptilus	Kakapo	Chordata	0.000416856	Dussex_2021	10.1016/j.xgen.2021.100002
Strigops_habroptilus	Kakapo	Chordata	0.000418152	Dussex_2021	10.1016/j.xgen.2021.100002
Haliaeetus_leucocephalus	Bald_eagle	Chordata	0.00043	Li_2014	10.1186/s13059-014-0557-1
Nipponia_nippon	Crested_ibis	Chordata	0.00043	Li_2014	10.1186/s13059-014-0557-1
Nanorana_parkeri	Tibetan_frog	Chordata	0.00043	Sun_2015	10.1073/pnas.1501764112
Strigops_habroptilus	Kakapo	Chordata	0.000441491	Dussex_2021	10.1016/j.xgen.2021.100002
Strigops_habroptilus	Kakapo	Chordata	0.000441491	Dussex_2021	10.1016/j.xgen.2021.100002
Strigops_habroptilus	Kakapo	Chordata	0.000445381	Dussex_2021	10.1016/j.xgen.2021.100002
Strigops_habroptilus	Kakapo	Chordata	0.000454457	Dussex_2021	10.1016/j.xgen.2021.100002
Strigops_habroptilus	Kakapo	Chordata	0.000455754	Dussex_2021	10.1016/j.xgen.2021.100002
Strigops_habroptilus	Kakapo	Chordata	0.000458347	Dussex_2021	10.1016/j.xgen.2021.100002
Strigops_habroptilus	Kakapo	Chordata	0.00046094	Dussex_2021	10.1016/j.xgen.2021.100002
Strigops_habroptilus	Kakapo	Chordata	0.00046483	Dussex_2021	10.1016/j.xgen.2021.100002
Strigops_habroptilus	Kakapo	Chordata	0.00046872	Dussex_2021	10.1016/j.xgen.2021.100002
Panthera_leo	White_African_lion	Chordata	0.000477217	Cho_2013	10.1038/ncomms3433
Panthera_tigris_altaica	Amur_tiger_(TaeGeuk)	Chordata	0.000486285	Cho_2013	10.1038/ncomms3433
Strigops_habroptilus	Kakapo	Chordata	0.000490762	Dussex_2021	10.1016/j.xgen.2021.100002
Strigops_habroptilus	Kakapo	Chordata	0.000490762	Dussex_2021	10.1016/j.xgen.2021.100002
Strigops_habroptilus	Kakapo	Chordata	0.000497245	Dussex_2021	10.1016/j.xgen.2021.100002
Strigops_habroptilus	Kakapo	Chordata	0.000501135	Dussex_2021	10.1016/j.xgen.2021.100002
Strigops_habroptilus	Kakapo	Chordata	0.000507618	Dussex_2021	10.1016/j.xgen.2021.100002
Strigops_habroptilus	Kakapo	Chordata	0.000507618	Dussex_2021	10.1016/j.xgen.2021.100002
Strigops_habroptilus	Kakapo	Chordata	0.000510211	Dussex_2021	10.1016/j.xgen.2021.100002
Strigops_habroptilus	Kakapo	Chordata	0.000515397	Dussex_2021	10.1016/j.xgen.2021.100002
Strigops_habroptilus	Kakapo	Chordata	0.000519287	Dussex_2021	10.1016/j.xgen.2021.100002
Strigops_habroptilus	Kakapo	Chordata	0.000527066	Dussex_2021	10.1016/j.xgen.2021.100002
Strigops_habroptilus	Kakapo	Chordata	0.00052966	Dussex_2021	10.1016/j.xgen.2021.100002
Strigops_habroptilus	Kakapo	Chordata	0.000536143	Dussex_2021	10.1016/j.xgen.2021.100002
Strigops_habroptilus	Kakapo	Chordata	0.000537439	Dussex_2021	10.1016/j.xgen.2021.100002
Strigops_habroptilus	Kakapo	Chordata	0.000541329	Dussex_2021	10.1016/j.xgen.2021.100002
Strigops_habroptilus	Kakapo	Chordata	0.000558185	Dussex_2021	10.1016/j.xgen.2021.100002
Strigops_habroptilus	Kakapo	Chordata	0.000560778	Dussex_2021	10.1016/j.xgen.2021.100002
Strigops_habroptilus	Kakapo	Chordata	0.000567261	Dussex_2021	10.1016/j.xgen.2021.100002
Strigops_habroptilus	Kakapo	Chordata	0.000571151	Dussex_2021	10.1016/j.xgen.2021.100002
Strigops_habroptilus	Kakapo	Chordata	0.00057893	Dussex_2021	10.1016/j.xgen.2021.100002
Strigops_habroptilus	Kakapo	Chordata	0.000581524	Dussex_2021	10.1016/j.xgen.2021.100002
Panthera_leo	African_lion	Chordata	0.000583903	Cho_2013	10.1038/ncomms3433
Strigops_habroptilus	Kakapo	Chordata	0.000591896	Dussex_2021	10.1016/j.xgen.2021.100002
Strigops_habroptilus	Kakapo	Chordata	0.000599676	Dussex_2021	10.1016/j.xgen.2021.100002
Pelecanus_crispus	Dalmatian_pelican	Chordata	0.0006	Li_2014	10.1186/s13059-014-0557-1
Balaenoptera_acutorostrata	Minke_whale	Chordata	0.00061	Yim_2014	10.1038/ng.2835
Gorilla_beringei_graueri	Eastern_lowland_gorilla_	Chordata	0.000642765	Xue_2015	10.1126/science.aaa3952
Pongo_pygmaeus	Orang-Utan_(Bornean)	Chordata	0.000647249	Locke_2011	10.1038/nature09687
Gorilla_beringei_beringei	Mountain_gorilla	Chordata	0.000647885	Xue_2015	10.1126/science.aaa3952
Heterocephalus_glaber	Naked_mole_rat	Chordata	0.000681487	Kim_2011	10.1038/nature10533
Falco_peregrinus	Peregrine_falcon	Chordata	0.0007	Zhan_2013	10.1038/ng.2588
Panthera_tigris_tigris	White_Bengal_tiger	Chordata	0.000728796	Cho_2013	10.1038/ncomms3433
Timema_poppensis	T._poppensis	Insecta	0.00078	Parker_2023	10.1111/jeb.14075
Octopu_bimaculoides	California_two-spot_octopus	Mollusca	0.0008	Albertin_2015	10.1038/nature14668
Pan_troglodytes_verus	Chimpanzee_W_African	Chordata	0.0008	The_Chimpanzee_Sequencing_and_Analysis_Consortium_2005	10.1038/nature04072
Chlorocebus_aethiops_aethiops	African_green_monkey	Chordata	0.0008	Warren_2015	10.1101/gr.192922.115
Falco_cherrug	Saker_falcon	Chordata	0.0008	Zhan_2013	10.1038/ng.2588
Neophocaena_phocaenoides	Finless_porpoise	Chordata	0.00086	Yim_2014	10.1038/ng.2835
Nestor_notabilis	Kea	Chordata	0.00091	Li_2014	10.1186/s13059-014-0557-1
Pan_troglodytes_verus	Chimpanzee_W_African	Chordata	0.00095	The_Chimpanzee_Sequencing_and_Analysis_Consortium_2005	10.1038/nature04072
Gorilla_gorilla_diehli	Cross_River_gorilla	Chordata	0.000985048	Xue_2015	10.1126/science.aaa3952
Homo_sapiens	Human	Chordata	0.00103746	Corbett-Detig_2015	10.1371/journal.pbio.1002112
Timema_californicum	T._californicum	Insecta	0.0011	Parker_2023	10.1111/jeb.14075
Cathartes_aura	Turkey_vulture	Chordata	0.00118	Li_2014	10.1186/s13059-014-0557-1
Pongo_abelii	Orang-Utan_(Sumatran)	Chordata	0.00119741	Locke_2011	10.1038/nature09687
Bos_taurus	Cow	Chordata	0.00121295	Corbett-Detig_2015	10.1371/journal.pbio.1002112
Ailuropoda_melanoleuca	Giant_panda	Chordata	0.00135	Leffler_2012	10.1371/journal.pbio.1001388
Phalacrocorax_carbo	Great_black_cormorant	Chordata	0.00139	Li_2014	10.1186/s13059-014-0557-1
Taeniopygia_guttata	Zebra_finch	Chordata	0.0014	Warren_2010	10.1038/nature08819
Tursiops_truncatus	Bottlenose_dolphin	Chordata	0.00142	Yim_2014	10.1038/ng.2835
Gorilla_gorilla_gorilla	Western_lowland_gorilla	Chordata	0.00143803	Xue_2015	10.1126/science.aaa3952
Canis_lupus	Gray_wolf	Chordata	0.00149131	Corbett-Detig_2015	10.1371/journal.pbio.1002112
Apteryx_mantelli	Kiwi	Chordata	0.0015	Le_Duc_2015	10.1186/s13059-015-0711-4
Balaenoptera_physalus	Fin_whale	Chordata	0.00151	Yim_2014	10.1038/ng.2835
Caenorhabditis_briggsae	C._briggsae	Nematoda	0.0015456	Corbett-Detig_2015	10.1371/journal.pbio.1002112
Pan_troglodytes_troglodytes	Chimpanzee_C_African	Chordata	0.00176	The_Chimpanzee_Sequencing_and_Analysis_Consortium_2005	10.1038/nature04072
Chlorocebus_aethiops_pygerythrus	Vervet_monkey	Chordata	0.0018	Warren_2015	10.1101/gr.192922.115
Papio_anubis	Olive_baboon	Chordata	0.00189181	Corbett-Detig_2015	10.1371/journal.pbio.1002112
Gasterosteus_aculeatus	Three-spined_stickleback	Chordata	0.00203	Leffler_2012	10.1371/journal.pbio.1001388
Caenorhabditis_elegans	C._elegans	Nematoda	0.00209954	Corbett-Detig_2015	10.1371/journal.pbio.1002112
Gasterosteus_aculeatus	Three-spined_stickleback	Chordata	0.00216	Leffler_2012	10.1371/journal.pbio.1001388
Ovis_canadensis	Bighorn_sheep	Chordata	0.00221771	Corbett-Detig_2015	10.1371/journal.pbio.1002112
Gasterosteus_aculeatus	Three-spined_stickleback	Chordata	0.00227	Leffler_2012	10.1371/journal.pbio.1001388
Meleagris_gallopavo	Wild_turkey	Chordata	0.00237154	Corbett-Detig_2015	10.1371/journal.pbio.1002112
Gasterosteus_aculeatus	Three-spined_stickleback	Chordata	0.0025	Leffler_2012	10.1371/journal.pbio.1001388
Egretta_garzetta	Little_egret	Chordata	0.00251	Li_2014	10.1186/s13059-014-0557-1
Anas_platyrhynchos	Mallard	Chordata	0.00261	Huang_2013	10.1038/ng.2657
Gasterosteus_aculeatus	Three-spined_stickleback	Chordata	0.00268	Leffler_2012	10.1371/journal.pbio.1001388
Macaca_mulatta	Rhesus_macaque	Chordata	0.00286706	Corbett-Detig_2015	10.1371/journal.pbio.1002112
Oryzias_latipes	Japanese_rice_fish	Chordata	0.00304076	Corbett-Detig_2015	10.1371/journal.pbio.1002112
Timema_bartmani	T._bartmani	Insecta	0.00328	Parker_2023	10.1111/jeb.14075
Timema_cristinae	T._cristinae	Insecta	0.00358	Parker_2023	10.1111/jeb.14075
Equus_ferus_przewalskii	Przewalski's_horse	Chordata	0.00362608	Corbett-Detig_2015	10.1371/journal.pbio.1002112
Ficedula_albicollis	Collared_flycatcher	Chordata	0.003801	Corbett-Detig_2015	10.1371/journal.pbio.1002112
Takifugu_rubripes	Japanese_pufferfish	Chordata	0.004	Leffler_2012	10.1371/journal.pbio.1001388
Melopsittacus_undulatus	Budgerigar	Chordata	0.00431	Li_2014	10.1186/s13059-014-0557-1
Sus_scrofa	Wild_boar	Chordata	0.00440821	Corbett-Detig_2015	10.1371/journal.pbio.1002112
Gasterosteus_aculeatus	Three-spined_stickleback	Chordata	0.00440938	Corbett-Detig_2015	10.1371/journal.pbio.1002112
Gallus_gallus	Chicken	Chordata	0.0058836	Corbett-Detig_2015	10.1371/journal.pbio.1002112
Lepisosteus_oculatus	Spotted_gar	Chordata	0.00618402	Corbett-Detig_2015	10.1371/journal.pbio.1002112
Apis_mellifera_scutellata	African_honey_bee	Insecta	0.00622493	Corbett-Detig_2015	10.1371/journal.pbio.1002112
Apis_mellifera_scutellata	African_honey_bee	Insecta	0.00622493	Corbett-Detig_2015	10.1371/journal.pbio.1002112
Cynoglossus_semilaevis	Tongue_sole	Chordata	0.00640178	Corbett-Detig_2015	10.1371/journal.pbio.1002112
Mus_musculus_castaneus	House_mouse_(SE_Asia)	Chordata	0.00809065	Corbett-Detig_2015	10.1371/journal.pbio.1002112
Pogona_vitticeps	Bearded_dragon_lizard	Chordata	0.0085	Georges_2015	10.1186/s13742-015-0085-2
Drosophila_melanogaster	Fruit_fly	Insecta	0.00871802	Corbett-Detig_2015	10.1371/journal.pbio.1002112
Drosophila_melanogaster	Fruit_fly	Insecta	0.00871802	Corbett-Detig_2015	10.1371/journal.pbio.1002112
Drosophila_pseudoobscura	Fruit_fly	Insecta	0.0087201	Corbett-Detig_2015	10.1371/journal.pbio.1002112
Drosophila_pseudoobscura	Fruit_fly	Insecta	0.0087201	Corbett-Detig_2015	10.1371/journal.pbio.1002112
Danio_rerio	Zebrafish	Chordata	0.00917396	Corbett-Detig_2015	10.1371/journal.pbio.1002112
Timema_podura	T._podura	Insecta	0.01049	Parker_2023	10.1111/jeb.14075
Lingula_anatina	Brachiopod	Brachiopoda	0.016	Luo_2015	10.1038/ncomms9301
Heliconius_melpomene_melpomene	Postman_butterfly	Insecta	0.0185141	Corbett-Detig_2015	10.1371/journal.pbio.1002112
Heliconius_melpomene_melpomene	Postman_butterfly	Insecta	0.0185141	Corbett-Detig_2015	10.1371/journal.pbio.1002112
Amphimedon_queenslandica	Sponge	Porifera	0.0237	Leffler_2012	10.1371/journal.pbio.1001388
Bombyx_mandarina	Silkmoth	Insecta	0.027633	Corbett-Detig_2015	10.1371/journal.pbio.1002112
Bombyx_mandarina	Silkmoth	Insecta	0.027633	Corbett-Detig_2015	10.1371/journal.pbio.1002112
Anopheles_gambiae	African_malaria_mosquito	Chordata	0.0301483	Corbett-Detig_2015	10.1371/journal.pbio.1002112

### Sheet: STable3
Supplementary Table 3. Individual autosomal heterozygosity calculated by estimating the one sample SFS with angsd. The “Low” depth class estimates used only sites with 2-4X coverage, whereas the “Mid” depth class only used sites with 3-8X coverage.
Sample	Depth	Group	Autosome Sites	Autosome H	Sex
C01211	Low	Hybrid	657442000	3.61434e-05	F
C01217	Low	Hybrid	658485500	3.27255e-05	M
C01220	Low	Hybrid	664822700	1.65733e-06	F
C01224	Low	Hybrid	656283000	3.1816e-05	F
C01225	Low	Hybrid	471374160	3.70006e-05	M
C01230	Low	Hybrid	609981200	3.99257e-05	M
C01234	Low	Hybrid	650916400	3.16172e-05	M
C10223	Low	Hybrid	654719400	3.21116e-05	M
C01210	Low	Captive	662146600	2.54072e-05	M
C01213	Low	Captive	638855400	1.73692e-05	F
C01215	Low	Captive	630658700	2.30545e-05	M
C01219	Low	Captive	624666100	2.88344e-05	M
C01222	Low	Captive	654377300	2.60732e-05	F
C01223	Low	Captive	671814200	2.03507e-05	M
C01227	Low	Captive	653106300	1.8417e-05	M
C01231	Low	Captive	642650000	1.95848e-05	F
C01232	Low	Captive	647851100	1.95973e-05	M
PAUL4	Low	Wild	499262270	4.3033e-05	M
VAN2	Low	Wild	549037500	2.59887e-05	F
C01211	Mid	Hybrid	288031200	7.8833e-05	F
C01217	Mid	Hybrid	310940260	7.12211e-05	M
C01220	Mid	Hybrid	220223000	6.92983e-06	F
C01224	Mid	Hybrid	308291230	7.09397e-05	F
C01225	Mid	Hybrid	551982100	7.1426e-05	M
C01230	Mid	Hybrid	395214960	8.13243e-05	M
C01234	Mid	Hybrid	334163880	6.96119e-05	M
C10223	Mid	Hybrid	199155130	8.10529e-05	M
C01210	Mid	Captive	313838520	5.78527e-05	M
C01213	Mid	Captive	139627500	4.8856e-05	F
C01215	Mid	Captive	374001700	5.28437e-05	M
C01219	Mid	Captive	378078330	6.2981e-05	M
C01222	Mid	Captive	314142410	6.22571e-05	F
C01223	Mid	Captive	218814175	4.93171e-05	M
C01227	Mid	Captive	165669407	5.42289e-05	M
C01231	Mid	Captive	352887580	4.50821e-05	F
C01232	Mid	Captive	331586860	4.36613e-05	M
PAUL4	Mid	Wild	62786550	0.000170908	M
VAN2	Mid	Wild	69010615	7.54813e-05	F

### Sheet: STable4
Supplementary Table 4a. Results of t-tests comparing the number and log cumulative length of runs-of-homozygosity (ROH) between the captive and hybrid groups using all samples as the reference population to estimate allele frequencies. Results are presented including and excluding individual C01220 who was an outlier with respect to all calculated metrics of genetic diversity. ROH location and nu…
	Including C01220					Excluding C01220
Length Class	Captive Mean	Hybrid Mean	t-value	df	p-value	Captive Mean	Hybrid Mean	t-value	df	p-value
Number of ROH
< 100 kb	24.8	26.4	-0.582	14	0.57	24.8	27.6	-1.1	11.9	0.294
100 kb - 300 kb	88.3	95.5	-0.913	15	0.376	88.3	97	-1.05	13.7	0.311
300 kb - 500 kb	78.4	77.9	0.087	15	0.932	78.4	75.9	0.388	13.7	0.704
500 kb - 1 Mb	157	141	1.31	14.6	0.21	157	134	2.29	13.7	0.039
> 1 Mb	221	197	0.512	7.53	0.623	221	150	6.76	12.4	< 0.001
Log cumulative length of ROH
< 100 kb	14.2	14.3	-0.582	12.3	0.571	14.2	14.3	-1	10.6	0.339
100 kb - 300 kb	16.7	16.8	-0.619	15	0.545	16.7	16.8	-0.734	13.7	0.475
300 kb - 500 kb	17.2	17.2	0.094	15	0.926	17.2	17.2	0.427	13.8	0.676
500 kb - 1 Mb	18.5	18.4	1.46	13.6	0.167	18.5	18.4	2.47	13.9	0.027
> 1 Mb	20.1	19.8	1.59	8.1	0.15	20.1	19.7	6.41	13.5	< 0.001
Supplementary Table 4b. Results of t-tests comparing the number and log cumulative length of runs-of-homozygosity (ROH) between the captive and hybrid groups group specific allele frequencies. Results are presented including and excluding individual C01220 who was an outlier with respect to all calculated metrics of genetic diversity. ROH location and number were estimated using the RZooRoH R pac…
	Including C01220					Excluding C01220
Length Class	Captive Mean	Hybrid Mean	t-value	df	p-value	Captive Mean	Hybrid Mean	t-value	df	p-value
Number of ROH
< 100 kb	19.6	23.2	-1.44	15	0.17	19.6	23.7	-1.54	13.6	0.146
100 kb - 300 kb	63.9	92.8	4.29	10.9	0.001	63.9	93	-4.22	11.6	< 0.001
300 kb - 500 kb	59.2	77.9	2.93	14.8	0.01	59.2	75.9	-2.61	14	0.021
500 kb - 1 Mb	96.6	117	-1.62	12.5	0.13	96.6	107	-1.32	11.6	0.213
> 1 Mb	147	163	-0.33	7.31	0.751	147	113	3.39	14	0.004
Log cumulative length of ROH
< 100 kb	14	14.2	-1.26	15	0.226	14	14.2	-1.34	13.6	0.204
100 kb - 300 kb	16.4	16.7	-3.71	11.5	0.003	16.4	16.7	-3.53	12.1	0.004
300 kb - 500 kb	17	17.3	-2.91	14.2	0.011	17	17.2	-2.62	13.7	0.021
500 kb - 1 Mb	18	18.2	-1.59	14.5	0.133	18	18.1	-1.22	11.4	0.248
> 1 Mb	19.8	19.8	0.773	8.18	0.462	19.8	19.4	3.88	12.7	0.002

### Sheet: STable5
Supplementary Table 5. Tally of detected polymorphic sites using the -doMaf angsd v0.937-81-g88fd84d subroutine across all autosomal scaffolds including only individuals sequenced at < 1X mean depth of coverage and using our combined genomic mask (see Methods: Identifying Polymorphic Sites and Accounting for Assembly Error). Allele frequencies were estimated pooling all individuals together, allo…
Population		Captive	Hybrid	Wild	All
Detected sites		260401	256980	155415	264493
Segregating	All	188020	210329	69037	NA
	High impact	259	289	88	NA
	Moderate Impact	2777	3078	954	NA
	Low impact	1276	1378	439	NA
	Non-coding	183708	205584	67556	NA

### Sheet: STable6
Supplementary Table 6a. Results of Bayesian linear modelling in brms (Bürkner, 2017) estimating differences in allele frequency change between the wild and captive groups. In this model, variant effect class was modelled as an ordered categorical variable, and so the intercept represent the mean frequency difference for non-coding alleles, and the three slope terms represent the estimated paramet…
Parameter	Estimate	Estimated Error	Lower 95 % CI	Upper 95 % CI	Rhat	Bulk ESS	Tail ESS	Posterior Probability < 0
Intercept	-0.3	0.01	-0.32	-0.28	1	4215	5323	NA
Variant_Effect.L	-0.03	0.02	-0.08	0.01	1	3149	3662	0.91
Variant_Effect.Q	-0.02	0.02	-0.06	0.02	1	3105	4026	0.87
Variant_Effect.C	0	0.01	-0.03	0.03	1	4198	4789	0.55
Sigma	0.32	0	0.32	0.32	1	7308	5134	NA
Supplementary Table 6b. Results of Bayesian linear modelling in brms (Bürkner, 2017) estimating differences in allele frequency change between the wild and hybrid groups. In this model, variant effect class was modelled as an ordered categorical variable, and so the intercept represent the mean frequency difference for non-coding alleles, and the three slope terms represent the estimated paramete…
Parameter	Estimate	Estimated Error	Lower 95 % CI	Upper 95 % CI	Rhat	Bulk ESS	Tail ESS	Posterior Probability < 0
Intercept	-0.23	0.01	-0.24	-0.22	1	4307	5101	NA
Variant_Effect.L	-0.03	0.02	-0.06	0	1	3309	3982	0.96
Variant_Effect.Q	-0.02	0.01	-0.04	0.01	1	3343	3765	0.9
Variant_Effect.C	-0.01	0.01	-0.03	0.01	1	3943	3954	0.85
Sigma	0.26	0	0.25	0.25	1	7956	4874	NA

### Sheet: STable7
Supplementary Table 7a. Results of Bayesian linear modelling in brms (Bürkner, 2017) estimating differences in allele frequency change between the wild and captive groups. In this model, each variant effect class was treated as its own predictor, and so the intercept represent the mean frequency difference for non-coding alleles, and the three slope terms represent the estimated mean difference f…
Parameter	Estimate	Estimated Error	Lower 95 % CI	Upper 95 % CI	Rhat	Bulk ESS	Tail ESS	Posterior Probability < 0
Intercept	-0.29	0	-0.29	-0.29	1	9721	5944	NA
Variant_Effect.LOW	0.01	0.02	-0.02	0.04	1	6485	5388	0.35
Variant_Effect.MODERATE	-0.01	0.01	-0.03	0.02	1	5799	4995	0.71
Variant_Effect.HIGH	-0.05	0.03	-0.11	0.02	1	5603	4824	0.9
Sigma	0.32	0	0.32	0.32	1	10365	5125	NA
Supplementary Table 7b. Results of Bayesian linear modelling in brms (Bürkner, 2017) estimating differences in allele frequency change between the wild and hybrid groups. In this model, each variant effect class was treated as its own predictor, and so the intercept represent the mean frequency difference for non-coding alleles, and the three slope terms represent the estimated mean difference fo…
Parameter	Estimate	Estimated Error	Lower 95 % CI	Upper 95 % CI	Rhat	Bulk ESS	Tail ESS	Posterior Probability < 0
Intercept	-0.22	0	-0.22	-0.21	1	8781	6063	NA
Variant_Effect.LOW	-0.01	0.01	-0.03	0.02	1	5776	5061	0.69
Variant_Effect.MODERATE	0	0.01	-0.02	0.01	1	6394	5671	0.66
Variant_Effect.HIGH	-0.04	0.02	-0.09	0.01	1	5693	4413	0.96
Sigma	0.26	0	0.26	0.26	1	9101	5139	NA
